# Inference of single cell profiles from histology stains with the Single Cell omics from Histology Analysis Framework (SCHAF)

**DOI:** 10.1101/2023.03.21.533680

**Authors:** Charles Comiter, Xingjian Chen, Eeshit Dhaval Vaishnav, Koseki J. Kobayashi-Kirschvink, Metamia Ciampricotti, Ke Zhang, Jason Murray, Francesco Monticolo, Jianhuan Qi, Ryota Tanaka, Sonia E. Brodowska, Bo Li, Yiming Yang, Scott J. Rodig, Angeliki Karatza, Alvaro Quintanal Villalonga, Madison Turner, Kathleen L. Pfaff, Judit Jané-Valbuena, Michal Slyper, Julia Waldman, Sebastian Vigneau, Jingyi Wu, Timothy R. Blosser, Åsa Segerstolpe, Daniel L. Abravanel, Nikhil Wagle, Shadmehr Demehri, Xiaowei Zhuang, Charles M. Rudin, Johanna Klughammer, Orit Rozenblatt-Rosen, Collin M. Stultz, Jian Shu, Aviv Regev

**Affiliations:** Klarman Cell Observatory, Broad Institute of MIT and Harvard, Cambridge, MA 02142, USA; Department of Electrical Engineering and Computer Science, MIT, Cambridge, MA 02142, USA; Cutaneous Biology Research Center, Massachusetts General Hospital, Harvard Medical School, Boston, MA 02129, USA; Sequome Inc., 329 Oyster Point Blvd, Suite 300, South San Francisco, CA 94080, USA; Department of Biology, MIT, Cambridge, MA 02140, USA; Druckenmiller Center for Lung Cancer Research, Memorial Sloan Kettering Cancer Center, New York, NY 10065, USA; Department of Pathology, Brigham and Women’s Hospital, Boston, MA 02115, USA; Center for Immuno-Oncology, Dana-Farber Cancer Institute, Boston, MA 02115, USA; Department of Chemistry and Chemical Biology, Harvard University, Cambridge, MA 02138, USA; Howard Hughes Medical Institute; Gene Center and Department of Biochemistry, Ludwig Maximilians Universität München, Munich, Germany; Laser Biomedical Research Center, G. R. Harrison Spectroscopy Laboratory, Massachusetts Institute of Technology, Cambridge, MA 02139, USA; Center for Immunology and Inflammatory Diseases, Department of Medicine, Massachusetts General Hospital, Boston, MA, USA; Department of Medicine, Harvard Medical School, Boston, MA, USA; Department of Medical Oncology, Dana-Farber Cancer Institute, Boston, MA, USA; Department of Microbiology, Immunology, and Cancer Biology, University of Virginia, Charlottesville, VA 22908, USA; Divison of Cardiology, Department of Medicine, Massachusetts General Hospital, Harvard Medical School, Boston, MA 02129, USA; Department of Pathology, Johns Hopkins University School of Medicine, Baltimore, MD 21287, USA; Center for Cancer Immunology, Krantz Family Center for Cancer Research, Massachusetts General Hospital and Harvard Medical School, Boston, MA, USA; Harvard-MIT Program in Health Sciences and Technology, Cambridge, MA 02142, USA; Institute of Medical Engineering and Science, MIT, Cambridge, MA 02142, USA; Perlmutter Cancer Center, New York University Langone Health, New York, NY 10016, USA; Department of Medicine, University of Chicago, Chicago, IL 60637; Genentech, 1 DNA Way, South San Francisco, CA 94080, USA

## Abstract

Tissue biology involves an intricate balance between cell-intrinsic processes and interactions between cells organized in specific spatial patterns, which can be respectively captured by single cell profiling methods, such as single cell RNA-seq (scRNA-seq) and spatial transcriptomics, and histology imaging data, such as Hematoxylin-and-Eosin (H&E) stains. While single cell profiles provide rich molecular information, they can be challenging to collect routinely in the clinic and either lack spatial resolution or high gene throughput. Conversely, histological H&E assays have been a cornerstone of tissue pathology for decades, but do not directly report on molecular details, although the observed structure they capture arises from molecules and cells. Here, we leverage vision transformers and adversarial deep learning to develop the Single Cell omics from Histology Analysis Framework (SCHAF), which generates a tissue sample’s spatially-resolved whole transcriptome single cell omics dataset from its H&E histology image. We demonstrate SCHAF on a variety of tissues— including lung cancer, metastatic breast cancer, placentae, and whole mouse pups—training with matched samples analyzed by sc/snRNA-seq, H&E staining, and, when available, spatial transcriptomics. SCHAF generated appropriate single cell profiles from histology images in test data, related them spatially, and compared well to ground-truth scRNA-Seq, expert pathologist annotations, or direct spatial transcriptomic measurements, with some limitations. SCHAF opens the way to next-generation H&E analyses and an integrated understanding of cell and tissue biology in health and disease.
