## Supplementary Table 1 for "Inference of single cell profiles from histology stains with the Single Cell omics from Histology Analysis Framework (SCHAF)"

Dataset/Modality Name	Number of Genes	Number of Cells/Spots
ER+ MBC Fold 1 - Xenium/H&E	313	56661
ER+ MBC Fold 2 - Xenium/H&E	313	38112
ER+ MBC Fold 3 - Xenium/H&E	313	28813
ER+ MBC Fold 4 - Xenium/H&E	313	40496
ER+ MBC - Visium	18085	4271
ER+ MBC - scRNA-seq	18761	100000
ER- MBC - Xenium/H&E	288	141828
Mouse Pup Fold 1 - Xenium/H&E	379	319289
Mouse Pup Fold 2 - Xenium/H&E	379	349840
Mouse Pup Fold 3 - Xenium/H&E	379	379299
Mouse Pup Fold 4 - Xenium/H&E	379	282540
Mouse Pup - scRNA-seq	23060	45000
New Mouse Pup - ISH/H&E	8	42331
Placenta Week 7 - STARmap	1004	4640
Placenta Week 8 - STARmap	1004	4487
Placenta Week 9 - STARmap	1004	4554
Placenta Week 11 - STARmap	1004	2498
Placenta Week 7 - H&E	0	25988
Placenta Week 8 - H&E	0	76972
Placenta Week 9 - H&E	0	60760
Placenta Week 11 - H&E	0	21594
Placenta Week 7 - scRNA-seq	25443	5781
Placenta Week 8 - scRNA-seq	25443	6889
Placenta Week 9 - scRNA-seq	25443	4467
Placenta Week 11 - scRNA-seq	25443	3949
HTAPP 7149 - scRNA-seq	14921	10623
HTAPP 8239 - scRNA-seq	14921	5463
HTAPP 7179 - scRNA-seq	14921	10918
HTAPP 932 - scRNA-seq	14921	12494
HTAPP 7629 - scRNA-seq	14921	7505
HTAPP 6760 - scRNA-seq	14921	20916
HTAPP 4531 - scRNA-seq	14921	11074
HTAPP 7479 - scRNA-seq	14921	10016
HTAPP 4381 - scRNA-seq	14921	4742
HTAPP 7149 - MERFISH	291	40024
HTAPP 8239 - MERFISH	291	16453
HTAPP 7179 - MERFISH	291	12092
HTAPP 932 - MERFISH	291	41480
HTAPP 7629 - MERFISH	291	49628
HTAPP 6760 - MERFISH	291	65053
HTAPP 4531 - MERFISH	291	42959
HTAPP 7479 - MERFISH	291	82268
HTAPP 4381 - MERFISH	291	12015
HTAPP 7149 - H&E	0	10815
HTAPP 8239 - H&E	0	6864
HTAPP 7179 - H&E	0	5371
HTAPP 932 - H&E	0	14205
HTAPP 7629 - H&E	0	9046
HTAPP 6760 - H&E	0	23752
HTAPP 4531 - H&E	0	9418
HTAPP 7479 - H&E	0	6020
HTAPP 4381 - H&E	0	5724
MSKCC 132398 - scRNA-seq	21468	4750
MSKCC 159167 - scRNA-seq	21468	6654
MSKCC 139193 - scRNA-seq	21468	6332
MSKCC 146578 - scRNA-seq	21468	5116
MSKCC 138681 - scRNA-seq	21468	4697
MSKCC 139152 - scRNA-seq	21468	9405
MSKCC 133396 - scRNA-seq	21468	2958
MSKCC 129477 - scRNA-seq	21468	3007
MSKCC 146259 - scRNA-seq	21468	4553
MSKCC 134083 - scRNA-seq	21468	4479
MSKCC 141005 - scRNA-seq	21468	8719
MSKCC 126481 - scRNA-seq	21468	2780
MSKCC 117956 - scRNA-seq	21468	5319
MSKCC 126783 - scRNA-seq	21468	4180
MSKCC 133729 - scRNA-seq	21468	4542
MSKCC 119343 - scRNA-seq	21468	4064
MSKCC 146109 - scRNA-seq	21468	4675
MSKCC 115478 - scRNA-seq	21468	5464
MSKCC 135620 - scRNA-seq	21468	3591
MSKCC 142423 - scRNA-seq	21468	2650
MSKCC 146315 - scRNA-seq	21468	7854
MSKCC 133950 - scRNA-seq	21468	3210
MSKCC 134537 - scRNA-seq	21468	4751
MSKCC 160006 - scRNA-seq	21468	3389
MSKCC 132398 - H&E	0	49145
MSKCC 159167 - H&E	0	86865
MSKCC 139193 - H&E	0	40682
MSKCC 146578 - H&E	0	61947
MSKCC 138681 - H&E	0	103299
MSKCC 139152 - H&E	0	47592
MSKCC 133396 - H&E	0	54175
MSKCC 129477 - H&E	0	70012
MSKCC 146259 - H&E	0	24416
MSKCC 134083 - H&E	0	53806
MSKCC 141005 - H&E	0	41268
MSKCC 126481 - H&E	0	71036
MSKCC 117956 - H&E	0	69281
MSKCC 126783 - H&E	0	87483
MSKCC 133729 - H&E	0	41154
MSKCC 119343 - H&E	0	54648
MSKCC 146109 - H&E	0	25621
MSKCC 115478 - H&E	0	73522
MSKCC 135620 - H&E	0	66534
MSKCC 142423 - H&E	0	46247
MSKCC 146315 - H&E	0	70675
MSKCC 133950 - H&E	0	57657
MSKCC 134537 - H&E	0	63880
MSKCC 160006 - H&E	0	76013
